# Precise levels of Nectin-3 and an interaction with Afadin are required for proper synapse formation in postnatal visual cortex

**DOI:** 10.1101/870691

**Authors:** Johanna Tomorsky, Philip R. L. Parker, Chris Q. Doe, Cristopher M. Niell

## Abstract

**Background:** Developing cortical neurons express a tightly choreographed sequence of cytoskeletal and transmembrane proteins to form and strengthen specific synaptic connections during circuit formation. Nectin-3 is a cell-adhesion molecule with previously described roles in synapse formation and maintenance. This protein and its binding partner, Nectin-1, are selectively expressed in upper-layer neurons of mouse visual cortex, but their role in the development of cortical circuits is unknown.

**Methods:** Here we block Nectin-3 expression (via shRNA) or overexpress Nectin-3 in developing layer 2/3 visual cortical neurons using *in utero* electroporation. We then assay dendritic spine densities at three developmental time points: eye opening (postnatal day (P)14), one week following eye opening after a period of heightened synaptogenesis (P21), and at the close of the critical period for ocular dominance plasticity (P35).

**Results:** Knockdown of Nectin-3 beginning at E15.5 or ∼P19 increased dendritic spine densities at P21 or P35, respectively. Conversely, overexpressing full length Nectin-3 at E15.5 led to decreased dendritic spine densities when all ages were considered together. Interestingly, an even greater decrease in dendritic spine densities, particularly at P21, was observed when we overexpressed Nectin-3 lacking its Afadin binding domain, indicating Afadin may facilitate spine morphogenesis after eye opening.

**Conclusion:** These data collectively suggest that the proper levels of Nectin-3, as well as the interaction of Nectin-3 with Afadin, facilitate normal synapse formation after eye opening in layer 2/3 visual cortical neurons.
