## Additional File 1 for "Precise levels of Nectin-3 and an interaction with Afadin are required for proper synapse formation in postnatal visual cortex"

### Sheet: Statistical Analyses
Comparison	Figure	Normality assumed	Homoskedastic	Log2 transformed	Shapiro test (final p value)	Levine test (final p value)	Interaction (Type III ANOVA; Condition:Age)	Individual, Group	Model	Test	p value, ANOVA, Condition or Age	Errors	Critical p value	p value, ANOVA, Apical vs. Basal
P14, Nec3-shRNA vs. Control	2	Yes	Yes	No	0.5716	0.2436	NA	Individual	lmer(Density ~ Condition + Apical_Basal + (1|Cell.number))	ANOVA with Kenward-Roger approximation	0.7105	No	0.00192	0.8126
P21, Nec3-shRNA vs. Control	2	No	Yes	Yes	0.5312	0.907	NA	Individual	lmer(Density ~ Condition + Apical_Basal + (1|Cell.number))	ANOVA with Kenward-Roger approximation	*0.00078	boundary (singular) fit: see ?isSingular	0.00192	0.0609
P35, Nec3-shRNA vs. Control	2	No	Yes	Yes	0.4132	0.8014	NA	Individual	lmer(Density ~ Condition + Apical_Basal + (1|Cell.number))	ANOVA with Kenward-Roger approximation	0.3325	No	0.00192	0.1571
Control, P14 vs. P21	2,4,5	Yes	Yes	No	0.2249	0.2207	NA	Individual	lmer(Density ~ Age + Apical_Basal + (1|Cell.number))	ANOVA with Kenward-Roger approximation	*0.00027	No	0.00192	0.0588
Control, P21 vs. P35	2,4,5	Yes	Yes	No	0.0817	0.4523	NA	Individual	lmer(Density ~ Age + Apical_Basal + (1|Cell.number))	ANOVA with Kenward-Roger approximation	0.9818	boundary (singular) fit: see ?isSingular	0.00192	0.3994
Nec3-shRNA, P14 vs. P21	2	No	No	Yes	0.5009	0.4678	NA	Individual	lmer(Density ~ Age + Apical_Basal + (1|Cell.number))	ANOVA with Kenward-Roger approximation	*4.545e-09	No	0.00192	0.9551
Nec3-shRNA, P21 vs. P35	2	No	Yes	Yes	0.08785	0.8141	NA	Individual	lmer(Density ~ Age + Apical_Basal + (1|Cell.number))	ANOVA with Kenward-Roger approximation	0.0238	No	0.00192	0.7888
Nec3-shRNA vs Control	2	No	No	Yes	0.7694	0.1343	Yes (P=*0.02743)	Group	lmer(Density ~ Condition*Age + Apical_Basal + (1|Cell.number))	ANOVA with Kenward-Roger approximation	0.0187	Possible interaction effects	0.016	0.5551
CKII-Cre, P35, Nec3-shRNA vs. Control	3	Yes	No	Yes	0.5913	0.1201	NA	Individual	lmer(Density ~ Condition + Apical_Basal + (1|Cell.number))	ANOVA with Kenward-Roger approximation	*0.0107	No	0.05	0.651
P14, Nec3Dafadin vs. Control	4	Yes	Yes	No	0.1127	0.0929	NA	Individual	lmer(Density ~ Condition + Apical_Basal + (1|Cell.number))	ANOVA with Kenward-Roger approximation	0.5314	No	0.00192	0.4138
P21, Nec3Dafadin vs. Control	4	Yes	Yes	No	0.9467	0.9598	NA	Individual	lmer(Density ~ Condition + Apical_Basal + (1|Cell.number))	ANOVA with Kenward-Roger approximation	0.02215	No	0.00192	0.02243
P35, Nec3Dafadin vs. Control	4	Yes	Yes	No	0.9231	0.8381	NA	Individual	lmer(Density ~ Age + Apical_Basal + (1|Cell.number))	ANOVA with Kenward-Roger approximation	0.05751	No	0.00192	0.43892
T-Nec3, P14 vs. P21	4	Yes	Yes	No	0.546	0.8732	NA	Individual	lmer(Density ~ Age + Apical_Basal + (1|Cell.number))	ANOVA with Kenward-Roger approximation	0.1765	No	0.00192	0.1685
T-Nec3, P21 vs. P35	4	Yes	Yes	No	0.5685	0.5356	NA	Individual	lmer(Density ~ Age + Apical_Basal + (1|Cell.number))	ANOVA with Kenward-Roger approximation	0.9751	No	0.00192	0.1165
T-Nec3 vs. Control	4	Yes	Yes	No	0.7403	0.8731	No (P=0.34813)	Group	lmer(Density ~ Condition*Age + Apical_Basal + (1|Cell.number))	ANOVA with Kenward-Roger approximation	*0.0041	No	0.016	0.08123
P14, Nec3-OE vs. Control	5	Yes	Yes	No	0.3463	0.2697	NA	Individual	lmer(Density ~ Condition + Apical_Basal + (1|Cell.number))	ANOVA with Kenward-Roger approximation	0.1206	No	0.00192	0.2711
P21, Nec3-OE vs. Control	5	Yes	Yes	No	0.1106	0.6498	NA	Individual	lmer(Density ~ Condition + Apical_Basal + (1|Cell.number))	ANOVA with Kenward-Roger approximation	0.181	No	0.00192	*0.0005483
P35, Nec3-OE vs. Control	5	Yes	Yes	No	0.1299	0.929	NA	Individual	lmer(Density ~ Condition + Apical_Basal + (1|Cell.number))	ANOVA with Kenward-Roger approximation	0.0492	No	0.00192	0.475
Nec3-OE, P14 vs. P21	5	Yes	Yes	No	0.5792	0.1116	NA	Individual	lmer(Density ~ Age + Apical_Basal + (1|Cell.number))	ANOVA with Kenward-Roger approximation	*0.00017	No	0.00192	0.00196
Nec3-OE, P21 vs. P35	5	No	Yes	Yes	0.5271	0.8406	NA	Individual	lmer(Density ~ Age + Apical_Basal + (1|Cell.number))	ANOVA with Kenward-Roger approximation	0.3006	No	0.00192	0.0315
Nec3-OE vs. Control	5	No	Yes	Yes	0.7053	0.9953	No (P=0.69827)	Group	lmer(Density ~ Condition*Age + Apical_Basal + (1|Cell.number))	ANOVA with Kenward-Roger approximation	*0.004372	No	0.016	0.0222
Apical; all conditions and ages	6	No	Yes	Yes	0.2179	0.4621	Yes (P=*0.0424)
Apical (all); Control vs. Nec3-shRNA	6	"	"	"	"	"	"	Group	aov(Density ~ Condition*Age, data = Data)	ANOVA with Tukey's Post-hoc	0.339	Possible interaction effects	0.05	NA
Apical (all); Control vs. Nec3-OE	6	"	"	"	"	"	"	Group	aov(Density ~ Condition*Age, data = Data)	ANOVA with Tukey's Post-hoc	*0.031	Possible interaction effects	0.05	NA
Apical (all); Control vs. Nec3Dafadin	6	"	"	"	"	"	"	Group	aov(Density ~ Condition*Age, data = Data)	ANOVA with Tukey's Post-hoc	*0.024	Possible interaction effects	0.05	NA
Apical (all); Nec3-shRNA vs. Nec3-OE	6	"	"	"	"	"	"	Group	aov(Density ~ Condition*Age, data = Data)	ANOVA with Tukey's Post-hoc	*8.06e-05	Possible interaction effects	0.05	NA
Apical (all); Nec3-shRNA vs. Nec3Dafadin	6	"	"	"	"	"	"	Group	aov(Density ~ Condition*Age, data = Data)	ANOVA with Tukey's Post-hoc	*8.98e-05	Possible interaction effects	0.05	NA
Apical (all); P14-P21	6	"	"	"	"	"	"	Group	aov(Density ~ Condition*Age, data = Data)	ANOVA with Tukey's Post-hoc	*<0.0001	Possible interaction effects	0.05	NA
Apical (all); P21-P35	6	"	"	"	"	"	"	Group	aov(Density ~ Condition*Age, data = Data)	ANOVA with Tukey's Post-hoc	0.9769	Possible interaction effects	0.05	NA
Control, P14 vs. P21	6	"	"	"	"	"	"	Individual	aov(Density ~ Condition*Age, data = Data)	ANOVA with Tukey's Post-hoc	0.5922	No	0.05	NA
Control, P14 vs. P35	6	"	"	"	"	"	"	Individual	aov(Density ~ Condition*Age, data = Data)	ANOVA with Tukey's Post-hoc	*0.00576	No	0.05	NA
Control, P21 vs. P35	6	"	"	"	"	"	"	Individual	aov(Density ~ Condition*Age, data = Data)	ANOVA with Tukey's Post-hoc	0.8551	No	0.05	NA
Nec3-shRNA, P14 vs. P21	6	"	"	"	"	"	"	Individual	aov(Density ~ Condition*Age, data = Data)	ANOVA with Tukey's Post-hoc	*<0.0001	No	0.05	NA
Nec3-shRNA, P14 vs. P35	6	"	"	"	"	"	"	Individual	aov(Density ~ Condition*Age, data = Data)	ANOVA with Tukey's Post-hoc	*0.0126	No	0.05	NA
Nec3-shRNA, P21 vs. P35	6	"	"	"	"	"	"	Individual	aov(Density ~ Condition*Age, data = Data)	ANOVA with Tukey's Post-hoc	0.8257	No	0.05	NA
Nec3Dafadin, P14 vs. P21	6	"	"	"	"	"	"	Individual	aov(Density ~ Condition*Age, data = Data)	ANOVA with Tukey's Post-hoc	0.9433	No	0.05	NA
Nec3Dafadin, P14 vs. P35	6	"	"	"	"	"	"	Individual	aov(Density ~ Condition*Age, data = Data)	ANOVA with Tukey's Post-hoc	0.8856	No	0.05	NA
Nec3Dafadin, P21 vs. P35	6	"	"	"	"	"	"	Individual	aov(Density ~ Condition*Age, data = Data)	ANOVA with Tukey's Post-hoc	1	No	0.05	NA
Nec3-OE, P14 vs. P21	6	"	"	"	"	"	"	Individual	aov(Density ~ Condition*Age, data = Data)	ANOVA with Tukey's Post-hoc	0.2678	No	0.05	NA
Nec3-OE, P14 vs. P35	6	"	"	"	"	"	"	Individual	aov(Density ~ Condition*Age, data = Data)	ANOVA with Tukey's Post-hoc	0.3124	No	0.05	NA
Nec3-OE, P21 vs. P35	6	"	"	"	"	"	"	Individual	aov(Density ~ Condition*Age, data = Data)	ANOVA with Tukey's Post-hoc	1	No	0.05	NA
Basal; all conditions and ages	6	No	Yes	Yes	0.9255	0.8659	No (P=0.11201)
Basal (all); Control vs. Nec3-shRNA	6	"	"	"	"	"	"	Group	aov(Density ~ Condition*Age, data = Data)	ANOVA with Tukey's Post-hoc	0.737	Possible interaction effects	0.05	NA
Basal (all); Control vs. Nec3-OE	6	"	"	"	"	"	"	Group	aov(Density ~ Condition*Age, data = Data)	ANOVA with Tukey's Post-hoc	0.395	Possible interaction effects	0.05	NA
Basal (all); Control vs. Nec3Dafadin	6	"	"	"	"	"	"	Group	aov(Density ~ Condition*Age, data = Data)	ANOVA with Tukey's Post-hoc	0.163	Possible interaction effects	0.05	NA
Basal (all); Nec3-shRNA vs. Nec3-OE	6	"	"	"	"	"	"	Group	aov(Density ~ Condition*Age, data = Data)	ANOVA with Tukey's Post-hoc	*0.046	Possible interaction effects	0.05	NA
Basal (all); Nec3-shRNA vs. Nec3Dafadin	6	"	"	"	"	"	"	Group	aov(Density ~ Condition*Age, data = Data)	ANOVA with Tukey's Post-hoc	*0.014	Possible interaction effects	0.05	NA
Basal (all); P14-P21	6	"	"	"	"	"	"	Group	aov(Density ~ Condition*Age, data = Data)	ANOVA with Tukey's Post-hoc	*<0.0001	Possible interaction effects	0.05	NA
Basal (all); P21-P35	6	"	"	"	"	"	"	Group	aov(Density ~ Condition*Age, data = Data)	ANOVA with Tukey's Post-hoc	*0.022	Possible interaction effects	0.05	NA
Control, P14 vs. P21	6	"	"	"	"	"	"	Individual	aov(Density ~ Condition*Age, data = Data)	ANOVA with Tukey's Post-hoc	*0.00494	No	0.05	NA
Control, P14 vs. P35	6	"	"	"	"	"	"	Individual	aov(Density ~ Condition*Age, data = Data)	ANOVA with Tukey's Post-hoc	0.4184	No	0.05	NA
Control, P21 vs. P35	6	"	"	"	"	"	"	Individual	aov(Density ~ Condition*Age, data = Data)	ANOVA with Tukey's Post-hoc	0.9293	No	0.05	NA
Nec3-shRNA, P14 vs. P21	6	"	"	"	"	"	"	Individual	aov(Density ~ Condition*Age, data = Data)	ANOVA with Tukey's Post-hoc	*<0.0001	No	0.05	NA
Nec3-shRNA, P14 vs. P35	6	"	"	"	"	"	"	Individual	aov(Density ~ Condition*Age, data = Data)	ANOVA with Tukey's Post-hoc	*0.0171	No	0.05	NA
Nec3-shRNA, P21 vs. P35	6	"	"	"	"	"	"	Individual	aov(Density ~ Condition*Age, data = Data)	ANOVA with Tukey's Post-hoc	0.5579	No	0.05	NA
Nec3Dafadin, P14 vs. P21	6	"	"	"	"	"	"	Individual	aov(Density ~ Condition*Age, data = Data)	ANOVA with Tukey's Post-hoc	0.9223	No	0.05	NA
Nec3Dafadin, P14 vs. P35	6	"	"	"	"	"	"	Individual	aov(Density ~ Condition*Age, data = Data)	ANOVA with Tukey's Post-hoc	0.9288	No	0.05	NA
Nec3Dafadin, P21 vs. P35	6	"	"	"	"	"	"	Individual	aov(Density ~ Condition*Age, data = Data)	ANOVA with Tukey's Post-hoc	1	No	0.05	NA
Nec3-OE, P14 vs. P21	6	"	"	"	"	"	"	Individual	aov(Density ~ Condition*Age, data = Data)	ANOVA with Tukey's Post-hoc	*0.00533	No	0.05	NA
Nec3-OE, P14 vs. P35	6	"	"	"	"	"	"	Individual	aov(Density ~ Condition*Age, data = Data)	ANOVA with Tukey's Post-hoc	0.7097	No	0.05	NA
Nec3-OE, P21 vs. P35	6	"	"	"	"	"	"	Individual	aov(Density ~ Condition*Age, data = Data)	ANOVA with Tukey's Post-hoc	0.8047	No	0.05	NA
P14, Nec3Dafadin vs. Nec3-shRNA	S1 (Additional File 2)	Yes	No	No (variances differ by a factor of 2.42)	0.4241	*0.004512	NA	Individual	lmer(Density ~ Condition + Apical_Basal + (1|Cell.number))	ANOVA with Kenward-Roger approximation	0.6877	No	0.00192	0.7021
P14, Nec3-OE vs. Nec3-shRNA	S1 (Additional File 2)	Yes	Yes	No	0.1895	0.969	NA	Individual	lmer(Density ~ Condition + Apical_Basal + (1|Cell.number))	ANOVA with Kenward-Roger approximation	0.1671	No	0.00192	0.5264
P21, Nec3Dafadin vs. Nec3-shRNA	S1 (Additional File 2)	Yes	Yes	No	0.1356	0.3913	NA	Individual	lmer(Density ~ Condition + Apical_Basal + (1|Cell.number))	ANOVA with Kenward-Roger approximation	*2.957e-05	No	0.00192	0.5331
P21, Nec3-OE vs. Nec3-shRNA	S1 (Additional File 2)	No	Yes	Yes	0.5309	0.9072	NA	Individual	lmer(Density ~ Condition + Apical_Basal + (1|Cell.number))	ANOVA with Kenward-Roger approximation	*9.866e-05	No	0.00192	0.03166
P35, Nec3Dafadin vs. Nec3-shRNA	S1 (Additional File 2)	No	Yes	Yes	0.2534	0.5329	NA	Individual	lmer(Density ~ Condition + Apical_Basal + (1|Cell.number))	ANOVA with Kenward-Roger approximation	0.01995	No	0.00192	0.48117
P35, Nec3-OE vs. Nec3-shRNA	S1 (Additional File 2)	No	Yes	Yes	0.1194	0.8874	NA	Individual	lmer(Density ~ Condition + Apical_Basal + (1|Cell.number))	ANOVA with Kenward-Roger approximation	0.008957	No	0.00192	0.9037
P14, Nec3-OE vs. Nec3Dafadin	S1 (Additional File 2)	Yes	No	No (variances differ by a factor of 2.26)	0.1431	*0.006152	NA	Individual	lmer(Density ~ Condition + Apical_Basal + (1|Cell.number))	ANOVA with Kenward-Roger approximation	0.548	No	0.00192	0.1099
P21, Nec3-OE vs. Nec3Dafadin	S1 (Additional File 2)	Yes	Yes	No	0.8962	0.5852	NA	Individual	lmer(Density ~ Condition + Apical_Basal + (1|Cell.number))	ANOVA with Kenward-Roger approximation	0.2512	No	0.00192	0.003376
P35, Nec3-OE vs. Nec3Dafadin	S1 (Additional File 2)	No	Yes	Yes	0.6841	0.6019	NA	Individual	lmer(Density ~ Condition + Apical_Basal + (1|Cell.number))	ANOVA with Kenward-Roger approximation	0.9279	No	0.00192	0.4477

### Sheet: Metadata
Condition	Age	Apical_Basal (t-test, p value)	Critical p value	Number of Dendrites	Number of Animals
CKII, Nec3-shRNA	P35	0.9442	0.00357143	32 (16 apical, 16 basal)	6
CKII, Control	P35	0.3534	0.00357143	28 (14 apical, 14 basal)	5
Control	P14	0.9109	0.00357143	30 (15 apical, 15 basal)	5
Control	P21	0.0228	0.00357143	22 (11 apical, 11 basal)	3
Control	P35	0.189	0.00357143	22 (11 apical, 11 basal)	3
Nec3-shRNA	P14	0.6418	0.00357143	32 (16 apical, 16 basal)	6
Nec3-shRNA	P21	0.7727	0.00357143	22 (11 apical, 11 basal)	4
Nec3-shRNA	P35	0.857	0.00357143	20 (10 apical, 10 basal)	5
Nec3-DN	P14	0.595	0.00357143	22 (11 apical, 11 basal)	5
Nec3-DN	P21	0.5438	0.00357143	24 (12 apical, 12 basal)	3
Nec3-DN	P35	0.5613	0.00357143	18 (9 apical, 9 basal)	3
Nec3-OE	P14	0.3762	0.00357143	32 (16 apical, 15 basal)	6
Nec3-OE	P21	0.02854	0.00357143	28 (14 apical, 14 basal)	5
Nec3-OE	P35	0.7127	0.00357143	24 (12 apical, 12 basal)	3
